# Single-cell mosaicism analysis reveals cell-type-specific somatic mutational burden in Alzheimer’s Dementia

**DOI:** 10.1101/2022.04.21.489103

**Authors:** Maria Kousi, Carles Boix, Yongjin P. Park, Hansruedi Mathys, Samuel Sledzieski, Zhuyu Peng, David A. Bennett, Li-Huei Tsai, Manolis Kellis

**Affiliations:** Computer Science and Artificial Intelligence Laboratory, Massachusetts Institute of Technology, Cambridge, MA, USA; Broad Institute of MIT and Harvard, Cambridge, MA, USA; Computational and Systems Biology Program, Massachusetts Institute of Technology, Cambridge, MA, USA; Picower Institute for Learning and Memory, Cambridge, MA, USA; Department of Brain and Cognitive Sciences, Cambridge, MA, USA; Rush Alzheimer’s Disease Center, Rush University Medical Center, Chicago, IL, USA

**Author notes:** Equal contributors (Maria Kousi, Carles Boix).

## Abstract

Despite significant advances in identifying genetic drivers of neurodegenerative disorders, the majority of affected individuals lack molecular genetic diagnosis, with somatic mutations proposed as one potential contributor to increased risk. Here, we report the first cell-type-specific map of somatic mosaicism in Alzheimer’s Dementia (AlzD), using 4,014 cells from prefrontal cortex samples of 19 AlzD and 17 non-AlzD individuals. We integrate full-transcript single-nucleus RNA-seq (SMART-Seq) with matched individual-level whole-genome sequencing to jointly infer mutational events and the cell-type in which they occurred. AlzD individuals show increased mutational burden, localized in excitatory neurons, oligodendrocytes, astrocytes and disease-associated “senescent” cells. High-mutational-burden cells showed mutational enrichment and similar single-cell expression profiles in AlzD cases versus non-AlzD individuals, indicating cellular-level genotype-to-phenotype correlation. Somatic mutations are specifically enriched for known AlzD genes, and implicate biologically meaningful cell-type specific processes, including: neuronal energy regulation, endocytic trafficking (*NEFM*), lipid metabolism (*CNP, CRYAB*), proteostasis (*USP34*), cytoskeleton, and microtubule dynamics (*MACF1*).
