## Supplementary Table S4 for "Single-cell mosaicism analysis reveals cell-type-specific somatic mutational burden in Alzheimer’s Dementia"

### Sheet: Mutationally_enriched_genes
Cell-type	source	term_name	term_id	adjusted_p_value	negative_log10_of_adjusted_p_value	term_size	query_size	intersection_size	effective_domain_size	intersections
Astrocytes	GO:CC	RAVE complex	GO:0043291	0.0373475	1.42774	3	1	1	18856	DMXL2
Excitatory neurons	CORUM	ATM homodimer complex	CORUM:5369	0.0496501	1.30408	1	4	1	3629	ATM
Oligodendrocytes	GO:CC	organelle	GO:0043226	0.0394725	1.4037	13720	27	27	18856	HLTF,SETX,SPTLC2,TM9SF2,IFIT3,STAG2,ZNF281,ZNF573,CCSER2,UBR5,DENND4A,UBR4,ZNF518A,AKAP11,DENND4B,TTN,GOLGA4,MARK3,EIF3A,JMJD1C,ANK2,ABCC10,AGTPBP1,SDCCAG8,PSMC4,ZFP57,CHD1
Oligodendrocytes	TF	Factor: ER71:SREBP-2; motif: NTSACGTGACGGAARY; match class: 1	TF:M08457_1	0.0489688	1.31008	5628	26	18	19945	HLTF,SETX,TM9SF2,STAG2,ZNF281,ZNF573,CCSER2,UBR5,DENND4A,UBR4,AKAP11,DENND4B,GOLGA4,MARK3,ABCC10,AGTPBP1,PSMC4,ZFP57
Neurons	GO:BP	microtubule anchoring	GO:0034453	0.0116517	1.93361	27	24	3	17906	CEP350,PCM1,BICD1
Neurons	GO:BP	cell development	GO:0048468	0.01539	1.81276	2215	24	12	17906	CSMD3,FLRT3,NLGN1,SPEN,TTN,ATM,SMARCA2,USP33,MARK1,LGI1,PCM1,CTNNB1
Neurons	GO:BP	establishment of organelle localization	GO:0051656	0.0286702	1.54257	419	24	6	17906	NLGN1,ATM,MARK1,PCM1,BICD1,CTNNB1
Neurons	GO:BP	nervous system development	GO:0007399	0.0407325	1.39006	2432	24	12	17906	CSMD3,FLRT3,NLGN1,SPEN,ATM,SMARCA2,USP33,MARK1,LGI1,PCM1,CTNNB1,LINGO2
Neurons	GO:BP	regulation of nervous system development	GO:0051960	0.0444126	1.35249	963	24	8	17906	CSMD3,FLRT3,NLGN1,SPEN,MARK1,PCM1,CTNNB1,LINGO2
Neurons	GO:CC	microtubule cytoskeleton	GO:0015630	0.0144272	1.84082	1242	23	8	18856	ATM,USP33,LYST,MARK1,CEP350,PCM1,BICD1,CTNNB1
Neurons	GO:CC	cytoskeleton	GO:0005856	0.0327228	1.48515	2263	23	10	18856	TTN,ATM,SMARCA2,USP33,LYST,MARK1,CEP350,PCM1,BICD1,CTNNB1
Neurons	GO:CC	synaptic cleft	GO:0043083	0.0446436	1.35024	18	23	2	18856	NLGN1,LGI1
Glia	GO:MF	DNA binding	GO:0003677	0.0149496	1.82537	2524	60	21	18126	DENND4A,HLTF,SETX,ZBTB38,ZNF404,ADAR,BTAF1,ZNF337,JMJD1C,ZNF292,USF3,ZFHX4,ZNF281,ARID1A,ZNF573,NRIP1,GPBP1L1,ZFP57,ZNF518A,PARP4,KMT2A
Glia	GO:BP	regulation of gene expression	GO:0010468	0.0158542	1.79985	4727	60	32	17906	DENND4A,HLTF,SETX,RPAP2,ZBTB38,MYCBP2,USP9X,ZNF404,ADAR,BTAF1,ZNF337,ARMCX3,YEATS2,ANK2,JMJD1C,UBR5,ZNF292,TTC21B,USF3,ZFHX4,ZNF281,ARID1A,ZNF573,NRIP1,GPBP1L1,PSMC4,ZFP57,ZNF518A,TTN,NUP210,KMT2A,LTN1
Glia	GO:BP	regulation of cellular metabolic process	GO:0031323	0.0229663	1.63891	6393	60	38	17906	DENND4A,HLTF,SETX,RPAP2,ZBTB38,C5,MYCBP2,USP9X,ZNF404,ADAR,BTAF1,SPTLC2,ZNF337,ARMCX3,YEATS2,JMJD1C,UBR5,ZNF292,NPC1,TBC1D5,TTC21B,USF3,ZFHX4,ZNF281,ARID1A,ZNF573,NRIP1,GPBP1L1,PSMC4,PJA2,ZFP57,ZNF518A,PARP4,TTN,NUP210,EPM2AIP1,KMT2A,LTN1
Glia	GO:BP	regulation of metabolic process	GO:0019222	0.0248797	1.60416	6982	60	40	17906	DENND4A,HLTF,SETX,RPAP2,ZBTB38,C5,DYNC1H1,MYCBP2,USP9X,ZNF404,ADAR,BTAF1,SPTLC2,ZNF337,ARMCX3,YEATS2,ANK2,JMJD1C,UBR5,ZNF292,NPC1,TBC1D5,TTC21B,USF3,ZFHX4,ZNF281,ARID1A,ZNF573,NRIP1,GPBP1L1,PSMC4,PJA2,ZFP57,ZNF518A,PARP4,TTN,NUP210,EPM2AIP1,KMT2A,LTN1
Glia	GO:CC	nucleus	GO:0005634	0.0115436	1.93766	7486	63	41	18856	DENND4A,HLTF,SETX,GOLGA4,RPAP2,STAG2,ZBTB38,MYCBP2,ZNF404,ADAR,BTAF1,ZNF337,ARMCX3,YEATS2,JMJD1C,UBR5,ZNF292,AKAP11,DENND4B,NPC1,TTC21B,USF3,ZFHX4,ZNF281,ARID1A,CYC1,ZNF573,NRIP1,GPBP1L1,PSMC4,ZFP57,ZNF518A,FAM217B,PARP4,TTN,KIAA1109,NUP210,EPM2AIP1,KMT2A,CMYA5,SDR39U1
Glia	GO:CC	M band	GO:0031430	0.0222908	1.65187	25	63	3	18856	ANK2,TTN,CMYA5
Glia	GO:CC	intracellular organelle	GO:0043229	0.0314961	1.50174	12840	63	56	18856	DENND4A,HLTF,SETX,GOLGA4,RPAP2,STAG2,ZBTB38,AHSA1,CEP104,DYNC1H1,MYCBP2,ZNF404,ADAR,BTAF1,SPTLC2,TM9SF2,ZNF337,ARMCX3,YEATS2,ANK2,CCSER2,IFIT3,JMJD1C,UBR5,ZNF292,AKAP11,DENND4B,NPC1,TBC1D5,DYM,TTC21B,USF3,ZFHX4,DMXL2,ZNF281,ARID1A,CYC1,ZNF573,NRIP1,GPBP1L1,PSMC4,PJA2,ZFP57,ZNF518A,FAM217B,ERP44,PARP4,TTN,KIAA1109,NUP210,EPM2AIP1,GAPVD1,KMT2A,CMYA5,FRMD4B,SDR39U1
Glia	GO:CC	intracellular	GO:0005622	0.0361364	1.44206	14626	63	60	18856	DENND4A,HLTF,SETX,GOLGA4,MARK3,RPAP2,STAG2,ZBTB38,AHSA1,CEP104,DYNC1H1,MYCBP2,USP9X,ZNF404,ADAR,BTAF1,SPTLC2,TM9SF2,ZNF337,ARMCX3,YEATS2,ANK2,CCSER2,IFIT3,JMJD1C,UBR5,ZNF292,AKAP11,DENND4B,NPC1,TBC1D5,DYM,TTC21B,USF3,ZFHX4,DMXL2,ZNF281,ARID1A,CYC1,ZNF573,NRIP1,GPBP1L1,PSMC4,PJA2,ZFP57,ZNF518A,FAM217B,ERP44,PARP4,TTN,KIAA1109,KLHL9,NUP210,EPM2AIP1,GAPVD1,KMT2A,LTN1,CMYA5,FRMD4B,SDR39U1
Glia	GO:CC	organelle	GO:0043226	0.0369568	1.43231	13720	63	58	18856	DENND4A,HLTF,SETX,GOLGA4,MARK3,RPAP2,STAG2,ZBTB38,AHSA1,C5,CEP104,DYNC1H1,MYCBP2,ZNF404,ADAR,BTAF1,SPTLC2,TM9SF2,ZNF337,ARMCX3,YEATS2,ANK2,CCSER2,IFIT3,JMJD1C,UBR5,ZNF292,AKAP11,DENND4B,NPC1,TBC1D5,DYM,TTC21B,USF3,ZFHX4,DMXL2,ZNF281,ARID1A,CYC1,ZNF573,NRIP1,GPBP1L1,PSMC4,PJA2,ZFP57,ZNF518A,FAM217B,ERP44,PARP4,TTN,KIAA1109,NUP210,EPM2AIP1,GAPVD1,KMT2A,CMYA5,FRMD4B,SDR39U1
Glia	GO:CC	intracellular membrane-bounded organelle	GO:0043231	0.0425459	1.37114	11067	63	51	18856	DENND4A,HLTF,SETX,GOLGA4,RPAP2,STAG2,ZBTB38,AHSA1,DYNC1H1,MYCBP2,ZNF404,ADAR,BTAF1,SPTLC2,TM9SF2,ZNF337,ARMCX3,YEATS2,ANK2,IFIT3,JMJD1C,UBR5,ZNF292,AKAP11,DENND4B,NPC1,TBC1D5,DYM,TTC21B,USF3,ZFHX4,ZNF281,ARID1A,CYC1,ZNF573,NRIP1,GPBP1L1,PSMC4,PJA2,ZFP57,ZNF518A,FAM217B,ERP44,PARP4,TTN,KIAA1109,NUP210,EPM2AIP1,KMT2A,CMYA5,SDR39U1
Glia	GO:CC	membrane-bounded organelle	GO:0043227	0.0491927	1.3081	12584	63	55	18856	DENND4A,HLTF,SETX,GOLGA4,MARK3,RPAP2,STAG2,ZBTB38,AHSA1,C5,DYNC1H1,MYCBP2,ZNF404,ADAR,BTAF1,SPTLC2,TM9SF2,ZNF337,ARMCX3,YEATS2,ANK2,IFIT3,JMJD1C,UBR5,ZNF292,AKAP11,DENND4B,NPC1,TBC1D5,DYM,TTC21B,USF3,ZFHX4,DMXL2,ZNF281,ARID1A,CYC1,ZNF573,NRIP1,GPBP1L1,PSMC4,PJA2,ZFP57,ZNF518A,FAM217B,ERP44,PARP4,TTN,KIAA1109,NUP210,EPM2AIP1,GAPVD1,KMT2A,CMYA5,SDR39U1
Glia	TF	Factor: ER71:SREBP-2; motif: NTSACGTGACGGAARY; match class: 1	TF:M08457_1	0.00500034	2.301	5628	63	36	19945	DENND4A,HLTF,SETX,GOLGA4,MARK3,RPAP2,STAG2,AHSA1,DYNC1H1,MYCBP2,USP9X,BTAF1,HECTD1,TM9SF2,ZNF337,CCSER2,UBR5,ZNF292,AKAP11,DENND4B,DMXL2,ZNF281,ARID1A,ZNF573,NRIP1,GPBP1L1,PSMC4,PJA2,ZFP57,EPM2AIP1,GAPVD1,KMT2A,LTN1,CMYA5,FRMD4B,SDR39U1
Glia	MIRNA	hsa-miR-21-5p	MIRNA:hsa-miR-21-5p	0.00444141	2.35248	604	63	12	14722	GOLGA4,STAG2,ZBTB38,MYCBP2,HECTD1,ARMCX3,UBR5,ZNF292,FAM217B,ERP44,EPM2AIP1,GAPVD1

### Sheet: Mutational_depleted_genes
Cell-type	source	term_name	term_id	adjusted_p_value	negative_log10_of_adjusted_p_value	term_size	query_size	intersection_size	effective_domain_size	intersections
Excitatory neurons	GO:BP	axon target recognition	GO:0007412	0.00953303	2.02077	4	18	2	17906	STXBP1,UCHL1
Excitatory neurons	GO:BP	positive regulation of tau-protein kinase activity	GO:1902949	0.0443816	1.3528	8	18	2	17906	CLU,HSP90AB1
Excitatory neurons	GO:BP	protein stabilization	GO:0050821	0.0451149	1.34568	180	18	4	17906	CLU,HSP90AB1,STXBP1,ATP1B1
Excitatory neurons	GO:CC	apical dendrite	GO:0097440	0.0255282	1.59298	17	20	2	18856	CLU,MAP1B
Excitatory neurons	TF	Factor: ZNF697; motif: NTGGGCRTCGGC	TF:M05748	0.00779648	2.1081	87	23	4	19945	ANKRD36C,MAP1B,GOLGB1,ANKRD36B
Excitatory neurons	TF	Factor: ZNF697; motif: NTGGGCRTCGGC; match class: 0	TF:M05748_0	0.00779648	2.1081	87	23	4	19945	ANKRD36C,MAP1B,GOLGB1,ANKRD36B
Oligodendrocytes	GO:MF	small molecule binding	GO:0036094	0.0258161	1.58811	2574	48	18	18126	ABCA2,APOD,CDK18,CLK1,P2RX7,PTGDS,PXK,SEPT7,HSP90AA1,ALK,TUBA1A,ACTB,MAG,CKB,GAPDH,CNP,DDX17,TUBB4A
Oligodendrocytes	GO:MF	structural molecule activity	GO:0005198	0.0316546	1.49956	683	48	9	18126	CAPN3,MBP,PLP1,SEPT7,CRYAB,TUBA1A,ANK3,ACTB,TUBB4A
Oligodendrocytes	GO:MF	protein binding	GO:0005515	0.0328955	1.48286	12743	48	45	18126	ANKRD36,APLP1,APOD,CAPN3,CCDC88A,CDK18,CLK1,CNTN2,DOCK9,KMT2C,KMT2E,LUC7L3,MBP,P2RX7,PLP1,PTGDS,PXK,SEPT7,SLC5A11,TF,UBC,CRYAB,DOCK10,FTL,HSP90AA1,N4BP2L2,TSC2,IFT80,ALK,TUBA1A,NASP,SPECC1,ANKRD36C,WSB1,ANK3,ACTB,CALD1,MAG,BIN1,CKB,GAPDH,PHLDB1,DDX17,TUBB4A,GPRC5B
Oligodendrocytes	GO:BP	substantia nigra development	GO:0021762	0.000228811	3.64052	44	47	5	17906	MBP,PLP1,ACTB,CKB,CNP
Oligodendrocytes	GO:BP	axon ensheathment in central nervous system	GO:0032291	0.000808242	3.09246	23	47	4	17906	ABCA2,CNTN2,PLP1,MAG
Oligodendrocytes	GO:BP	central nervous system myelination	GO:0022010	0.000808242	3.09246	23	47	4	17906	ABCA2,CNTN2,PLP1,MAG
Oligodendrocytes	GO:BP	neural nucleus development	GO:0048857	0.00154477	2.81114	64	47	5	17906	MBP,PLP1,ACTB,CKB,CNP
Oligodendrocytes	GO:BP	plasma membrane bounded cell projection organization	GO:0120036	0.00214215	2.66915	1539	47	16	17906	APOD,CCDC88A,CNTN2,P2RX7,PLP1,SEPT7,DOCK10,HSP90AA1,IFT80,ALK,TUBA1A,ANK3,ACTB,MAG,CNP,TUBB4A
Oligodendrocytes	GO:BP	cytoskeleton organization	GO:0007010	0.00277005	2.55751	1371	47	15	17906	CAPN3,CCDC88A,CNTN2,P2RX7,TF,CRYAB,TUBA1A,SPECC1,ANK3,ACTB,BIN1,GAPDH,CNP,PHLDB1,TUBB4A
Oligodendrocytes	GO:BP	cell projection organization	GO:0030030	0.00299118	2.52416	1578	47	16	17906	APOD,CCDC88A,CNTN2,P2RX7,PLP1,SEPT7,DOCK10,HSP90AA1,IFT80,ALK,TUBA1A,ANK3,ACTB,MAG,CNP,TUBB4A
Oligodendrocytes	GO:BP	system development	GO:0048731	0.00335493	2.47432	5020	47	29	17906	ABCA2,APLP1,APOD,CAPN3,CCDC88A,CNTN2,KMT2C,KMT2E,MBP,P2RX7,PLP1,TF,CRYAB,DOCK10,HSP90AA1,N4BP2L2,TSC2,IFT80,ALK,NASP,ANK3,ACTB,MAG,BIN1,CKB,CNP,PHLDB1,DDX17,GPRC5B
Oligodendrocytes	GO:BP	membrane organization	GO:0061024	0.00518014	2.28566	893	47	12	17906	ABCA2,CCDC88A,CNTN2,MBP,P2RX7,TF,UBC,HSP90AA1,ANK3,ACTB,BIN1,CNP
Oligodendrocytes	GO:BP	multicellular organism development	GO:0007275	0.00991161	2.00386	5604	47	30	17906	ABCA2,APLP1,APOD,CAPN3,CCDC88A,CNTN2,KMT2C,KMT2E,MBP,P2RX7,PLP1,SEPT7,TF,CRYAB,DOCK10,HSP90AA1,N4BP2L2,TSC2,IFT80,ALK,NASP,ANK3,ACTB,MAG,BIN1,CKB,CNP,PHLDB1,DDX17,GPRC5B
Oligodendrocytes	GO:BP	midbrain development	GO:0030901	0.00994907	2.00222	93	47	5	17906	MBP,PLP1,ACTB,CKB,CNP
Oligodendrocytes	GO:BP	oligodendrocyte differentiation	GO:0048709	0.0149279	1.826	101	47	5	17906	ABCA2,CNTN2,PLP1,MAG,CNP
Oligodendrocytes	GO:BP	maintenance of protein location in plasma membrane	GO:0072660	0.015326	1.81457	2	47	2	17906	CCDC88A,ANK3
Oligodendrocytes	GO:BP	maintenance of protein location in membrane	GO:0072658	0.015326	1.81457	2	47	2	17906	CCDC88A,ANK3
Oligodendrocytes	GO:BP	oligodendrocyte development	GO:0014003	0.0155466	1.80836	47	47	4	17906	ABCA2,CNTN2,PLP1,MAG
Oligodendrocytes	GO:BP	central nervous system development	GO:0007417	0.0226497	1.64494	1031	47	12	17906	ABCA2,APOD,CNTN2,MBP,PLP1,HSP90AA1,ALK,ACTB,MAG,BIN1,CKB,CNP
Oligodendrocytes	GO:BP	regulation of catalytic activity	GO:0050790	0.0359796	1.44394	2385	47	18	17906	ABCA2,CAPN3,CCDC88A,DOCK9,MBP,P2RX7,PXK,TF,UBC,CRYAB,DOCK10,HSP90AA1,TSC2,ALK,ACTB,BIN1,GAPDH,GPRC5B
Oligodendrocytes	GO:BP	cellular component organization or biogenesis	GO:0071840	0.0388184	1.41096	6667	47	32	17906	ABCA2,APOD,CAPN3,CCDC88A,CNTN2,KMT2C,KMT2E,LUC7L3,MBP,P2RX7,PLP1,SEPT7,TF,UBC,CRYAB,DOCK10,HSP90AA1,TSC2,IFT80,ALK,TUBA1A,NASP,SPECC1,ANK3,ACTB,MAG,BIN1,GAPDH,CNP,PHLDB1,DDX17,TUBB4A
Oligodendrocytes	GO:BP	nervous system development	GO:0007399	0.0471829	1.32622	2432	47	18	17906	ABCA2,APLP1,APOD,CCDC88A,CNTN2,MBP,PLP1,DOCK10,HSP90AA1,TSC2,ALK,ANK3,ACTB,MAG,BIN1,CKB,CNP,GPRC5B
Oligodendrocytes	GO:CC	myelin sheath	GO:0043209	1.23784e-10	9.90733	50	48	8	18856	CNTN2,MBP,PLP1,HSP90AA1,TUBA1A,MAG,CNP,TUBB4A
Oligodendrocytes	GO:CC	main axon	GO:0044304	5.97485e-06	5.22367	70	48	6	18856	CNTN2,MBP,ANK3,MAG,BIN1,TUBB4A
Oligodendrocytes	GO:CC	extracellular exosome	GO:0070062	0.000619779	3.20776	2144	48	18	18856	APOD,PTGDS,SEPT7,TF,UBC,CRYAB,DOCK10,FTL,HSP90AA1,N4BP2L2,ALK,TUBA1A,ACTB,CKB,GAPDH,CNP,TUBB4A,GPRC5B
Oligodendrocytes	GO:CC	extracellular vesicle	GO:1903561	0.000723267	3.1407	2167	48	18	18856	APOD,PTGDS,SEPT7,TF,UBC,CRYAB,DOCK10,FTL,HSP90AA1,N4BP2L2,ALK,TUBA1A,ACTB,CKB,GAPDH,CNP,TUBB4A,GPRC5B
Oligodendrocytes	GO:CC	extracellular organelle	GO:0043230	0.00074775	3.12624	2172	48	18	18856	APOD,PTGDS,SEPT7,TF,UBC,CRYAB,DOCK10,FTL,HSP90AA1,N4BP2L2,ALK,TUBA1A,ACTB,CKB,GAPDH,CNP,TUBB4A,GPRC5B
Oligodendrocytes	GO:CC	node of Ranvier	GO:0033268	0.00180481	2.74357	15	48	3	18856	CNTN2,ANK3,BIN1
Oligodendrocytes	GO:CC	plasma membrane bounded cell projection	GO:0120025	0.00406901	2.39051	2200	48	17	18856	APOD,CCDC88A,CNTN2,MBP,P2RX7,SEPT7,CRYAB,DOCK10,HSP90AA1,IFT80,ANK3,ACTB,MAG,BIN1,CKB,CNP,TUBB4A
Oligodendrocytes	GO:CC	cell projection	GO:0042995	0.00682703	2.16577	2288	48	17	18856	APOD,CCDC88A,CNTN2,MBP,P2RX7,SEPT7,CRYAB,DOCK10,HSP90AA1,IFT80,ANK3,ACTB,MAG,BIN1,CKB,CNP,TUBB4A
Oligodendrocytes	GO:CC	axon	GO:0030424	0.00826089	2.08297	647	48	9	18856	CNTN2,MBP,CRYAB,HSP90AA1,ANK3,ACTB,MAG,BIN1,TUBB4A
Oligodendrocytes	GO:CC	internode region of axon	GO:0033269	0.0099343	2.00286	4	48	2	18856	MBP,TUBB4A
Oligodendrocytes	GO:CC	neuronal cell body	GO:0043025	0.0123485	1.90839	523	48	8	18856	APOD,CNTN2,MBP,P2RX7,CRYAB,HSP90AA1,CKB,TUBB4A
Oligodendrocytes	GO:CC	somatodendritic compartment	GO:0036477	0.0134425	1.87152	863	48	10	18856	APOD,CNTN2,MBP,P2RX7,CRYAB,DOCK10,HSP90AA1,ANK3,CKB,TUBB4A
Oligodendrocytes	GO:CC	cell periphery	GO:0071944	0.0142595	1.84589	5732	48	28	18856	ABCA2,APLP1,CAPN3,CCDC88A,CERCAM,CNTN2,KMT2E,MBP,P2RX7,PLP1,PXK,SEPT7,SLC5A11,TF,UBC,CRYAB,HSP90AA1,ALK,CLDND1,ANK3,ACTB,CALD1,MAG,BIN1,GAPDH,CNP,PHLDB1,GPRC5B
Oligodendrocytes	GO:CC	cytosol	GO:0005829	0.0200654	1.69755	5154	48	26	18856	APOD,CAPN3,CCDC88A,DOCK9,PXK,SEPT7,UBC,CRYAB,DOCK10,FTL,HSP90AA1,TSC2,TUBA1A,SPECC1,WSB1,ANK3,ACTB,CALD1,CNDP1,BIN1,CKB,GAPDH,CNP,DDX17,TUBB4A,GPRC5B
Oligodendrocytes	GO:CC	myelin sheath adaxonal region	GO:0035749	0.024755	1.60634	6	48	2	18856	MAG,CNP
Oligodendrocytes	GO:CC	cell body	GO:0044297	0.0293536	1.53234	592	48	8	18856	APOD,CNTN2,MBP,P2RX7,CRYAB,HSP90AA1,CKB,TUBB4A
Oligodendrocytes	GO:CC	plasma membrane	GO:0005886	0.0296878	1.52742	5604	48	27	18856	ABCA2,APLP1,CAPN3,CCDC88A,CERCAM,CNTN2,KMT2E,MBP,P2RX7,PLP1,PXK,SEPT7,SLC5A11,TF,UBC,CRYAB,HSP90AA1,ALK,CLDND1,ANK3,ACTB,CALD1,MAG,BIN1,GAPDH,CNP,GPRC5B
Oligodendrocytes	GO:CC	synapse	GO:0045202	0.0305173	1.51545	1362	48	12	18856	CNTN2,MBP,P2RX7,PLP1,CRYAB,DOCK10,TSC2,TUBA1A,ANK3,ACTB,BIN1,CNP
Oligodendrocytes	GO:CC	neuron projection	GO:0043005	0.0336337	1.47323	1376	48	12	18856	APOD,CNTN2,MBP,CRYAB,DOCK10,HSP90AA1,ANK3,ACTB,MAG,BIN1,CKB,TUBB4A
Oligodendrocytes	REAC	Vesicle-mediated transport	REAC:R-HSA-5653656	0.00525538	2.2794	720	30	10	10594	TF,UBC,FTL,HSP90AA1,TSC2,TUBA1A,ANK3,ACTB,BIN1,TUBB4A
Oligodendrocytes	REAC	L1CAM interactions	REAC:R-HSA-373760	0.0057748	2.23846	119	30	5	10594	CNTN2,TUBA1A,ANK3,ACTB,TUBB4A
Oligodendrocytes	REAC	Membrane Trafficking	REAC:R-HSA-199991	0.0119156	1.92388	626	30	9	10594	TF,UBC,FTL,TSC2,TUBA1A,ANK3,ACTB,BIN1,TUBB4A
Oligodendrocytes	REAC	Prefoldin mediated transfer of substrate to CCT/TriC	REAC:R-HSA-389957	0.0197539	1.70435	28	30	3	10594	TUBA1A,ACTB,TUBB4A
Oligodendrocytes	REAC	The role of GTSE1 in G2/M progression after G2 checkpoint	REAC:R-HSA-8852276	0.0209069	1.67971	79	30	4	10594	UBC,HSP90AA1,TUBA1A,TUBB4A
Oligodendrocytes	REAC	Regulation of PLK1 Activity at G2/M Transition	REAC:R-HSA-2565942	0.0278441	1.55527	85	30	4	10594	UBC,HSP90AA1,TUBA1A,TUBB4A
Oligodendrocytes	REAC	RHO GTPases activate IQGAPs	REAC:R-HSA-5626467	0.0296805	1.52753	32	30	3	10594	TUBA1A,ACTB,TUBB4A
Oligodendrocytes	REAC	Factors involved in megakaryocyte development and platelet production	REAC:R-HSA-983231	0.0310009	1.50863	169	30	5	10594	DOCK9,DOCK10,TUBA1A,ACTB,TUBB4A
Oligodendrocytes	REAC	Cooperation of Prefoldin and TriC/CCT in actin and tubulin folding	REAC:R-HSA-389958	0.0325862	1.48697	33	30	3	10594	TUBA1A,ACTB,TUBB4A
Oligodendrocytes	WP	Glial Cell Differentiation	WP:WP2276	1.73403e-06	5.76094	8	28	4	6646	MBP,PLP1,MAG,CNP
Oligodendrocytes	WP	Oligodendrocyte Specification and differentiation(including remyelination), leading to Myelin Components for CNS	WP:WP4304	0.000636984	3.19587	30	28	4	6646	MBP,PLP1,MAG,CNP
Neurons	GO:MF	RNA binding	GO:0003723	0.0205481	1.68723	1914	32	12	18126	GOLGB1,HSP90AB1,PNISR,R3HDM1,SRSF11,STXBP1,DDX5,DNM1,RBM25,SRRM2,DDX24,PEBP1
Neurons	GO:BP	axon target recognition	GO:0007412	0.019585	1.70808	4	26	2	17906	STXBP1,UCHL1
Neurons	GO:BP	organelle localization	GO:0051640	0.043549	1.36102	643	26	7	17906	MAP1B,STXBP1,TUBB4A,UCHL1,AHI1,DNM1,TUBA1A
Neurons	GO:CC	varicosity	GO:0043196	0.0178326	1.74879	9	29	2	18856	MAP1B,DNM1
Neurons	GO:CC	organelle	GO:0043226	0.0214221	1.66914	13720	29	29	18856	CAMK2B,CLU,GOLGB1,GPI,HSP90AB1,KMT2E,MAP1B,MDH1,PNISR,SPARCL1,SRSF11,STXBP1,TUBB4A,UCHL1,AHI1,ANKRD12,BSCL2,DDX5,DNM1,RBM25,YWHAB,MPHOSPH8,SRRM2,TMEM59L,USP11,DDX24,TSPYL2,PEBP1,TUBA1A
Neurons	GO:CC	neuron projection	GO:0043005	0.0327683	1.48455	1376	29	9	18856	CAMK2B,CLU,GPI,HSP90AB1,MAP1B,STXBP1,TUBB4A,UCHL1,DNM1
Neurons	GO:CC	main axon	GO:0044304	0.0364749	1.43801	70	29	3	18856	MAP1B,TUBB4A,DNM1
Neurons	GO:CC	extracellular exosome	GO:0070062	0.0428438	1.36811	2144	29	11	18856	CLU,GPI,HSP90AB1,MDH1,STXBP1,TUBB4A,DDX5,DNM1,YWHAB,PEBP1,TUBA1A
Neurons	GO:CC	intracellular organelle	GO:0043229	0.0457047	1.34004	12840	29	28	18856	CAMK2B,CLU,GOLGB1,GPI,HSP90AB1,KMT2E,MAP1B,PNISR,SPARCL1,SRSF11,STXBP1,TUBB4A,UCHL1,AHI1,ANKRD12,BSCL2,DDX5,DNM1,RBM25,YWHAB,MPHOSPH8,SRRM2,TMEM59L,USP11,DDX24,TSPYL2,PEBP1,TUBA1A
Neurons	GO:CC	extracellular vesicle	GO:1903561	0.0471394	1.32662	2167	29	11	18856	CLU,GPI,HSP90AB1,MDH1,STXBP1,TUBB4A,DDX5,DNM1,YWHAB,PEBP1,TUBA1A
Neurons	GO:CC	extracellular organelle	GO:0043230	0.0481207	1.31767	2172	29	11	18856	CLU,GPI,HSP90AB1,MDH1,STXBP1,TUBB4A,DDX5,DNM1,YWHAB,PEBP1,TUBA1A
Neurons	REAC	Assembly and cell surface presentation of NMDA receptors	REAC:R-HSA-9609736	0.0219554	1.65846	42	21	3	10594	CAMK2B,TUBB4A,TUBA1A
Neurons	REAC	Signaling downstream of RAS mutants	REAC:R-HSA-9649948	0.0270347	1.56808	45	21	3	10594	CAMK2B,YWHAB,PEBP1
Neurons	REAC	Signaling by moderate kinase activity BRAF mutants	REAC:R-HSA-6802946	0.0270347	1.56808	45	21	3	10594	CAMK2B,YWHAB,PEBP1
Neurons	REAC	Signaling by RAS mutants	REAC:R-HSA-6802949	0.0270347	1.56808	45	21	3	10594	CAMK2B,YWHAB,PEBP1
Neurons	REAC	Paradoxical activation of RAF signaling by kinase inactive BRAF	REAC:R-HSA-6802955	0.0270347	1.56808	45	21	3	10594	CAMK2B,YWHAB,PEBP1
Neurons	REAC	Recycling pathway of L1	REAC:R-HSA-437239	0.0328264	1.48378	48	21	3	10594	TUBB4A,DNM1,TUBA1A
Neurons	REAC	Gap junction trafficking	REAC:R-HSA-190828	0.0349227	1.45689	49	21	3	10594	TUBB4A,DNM1,TUBA1A
Neurons	REAC	Gap junction trafficking and regulation	REAC:R-HSA-157858	0.0371045	1.43057	50	21	3	10594	TUBB4A,DNM1,TUBA1A
Neurons	TF	Factor: ZNF697; motif: NTGGGCRTCGGC; match class: 0	TF:M05748_0	0.0392055	1.40665	87	33	4	19945	ANKRD36B,GOLGB1,MAP1B,ANKRD36C
Neurons	TF	Factor: ZNF697; motif: NTGGGCRTCGGC	TF:M05748	0.0392055	1.40665	87	33	4	19945	ANKRD36B,GOLGB1,MAP1B,ANKRD36C
Glia	GO:MF	disordered domain specific binding	GO:0097718	0.000182589	3.73853	35	79	5	18126	HSP90AA1,HSPA1A,GAPDH,CALM2,MYO5A
Glia	GO:MF	small molecule binding	GO:0036094	0.000834837	3.0784	2574	79	28	18126	ABCA2,APOD,ATRX,BCAN,CDK18,CKB,CLK1,HSP90AA1,HSPA1A,HSPA1B,P2RX7,PTGDS,PXK,REV3L,SEPT7,TUBA1A,ACTB,DDX5,DDX17,GAPDH,ATP1A2,MAT2A,TUBB4A,MAG,CNP,MYO5A,PTK2,KIF13B
Glia	GO:MF	protein binding	GO:0005515	0.00314648	2.50218	12743	79	72	18126	ANKRD36,APLP1,APOD,ATRX,CAPN3,CCDC88A,CDK18,CKB,CLK1,CNTN2,DOCK10,FTL,GOLGB1,HSP90AA1,HSPA1A,HSPA1B,KMT2C,KMT2E,LUC7L3,MBP,N4BP2L2,NASP,P2RX7,PLP1,PTGDS,PXK,RBM6,REV3L,SEPT7,SETD5,SLC5A11,TF,TUBA1A,UBC,ACTB,CRYAB,DDX5,DOCK9,MON2,WSB1,TSC2,ANKRD36C,BIN1,DDX17,CALD1,SLC1A2,GAPDH,GPRC5B,NDRG2,ATP1A2,BCL6,MAT2A,ANK3,IFT80,TUBB4A,MAG,CALM2,FTH1,MYO5A,ANKRD12,CLU,SRSF5,ANKRD36B,PTK2,IBTK,SRSF11,QTRT1,T…
Glia	GO:MF	nucleotide binding	GO:0000166	0.0045252	2.34436	2167	79	24	18126	ABCA2,ATRX,CDK18,CKB,CLK1,HSP90AA1,HSPA1A,HSPA1B,P2RX7,PXK,REV3L,SEPT7,TUBA1A,ACTB,DDX5,DDX17,GAPDH,ATP1A2,MAT2A,TUBB4A,CNP,MYO5A,PTK2,KIF13B
Glia	GO:MF	nucleoside phosphate binding	GO:1901265	0.00456105	2.34094	2168	79	24	18126	ABCA2,ATRX,CDK18,CKB,CLK1,HSP90AA1,HSPA1A,HSPA1B,P2RX7,PXK,REV3L,SEPT7,TUBA1A,ACTB,DDX5,DDX17,GAPDH,ATP1A2,MAT2A,TUBB4A,CNP,MYO5A,PTK2,KIF13B
Glia	GO:MF	ferric iron binding	GO:0008199	0.00577525	2.23843	11	79	3	18126	FTL,TF,FTH1
Glia	GO:MF	enzyme binding	GO:0019899	0.00830565	2.08063	2246	79	24	18126	CCDC88A,CKB,DOCK10,HSP90AA1,HSPA1A,HSPA1B,KMT2E,MBP,N4BP2L2,UBC,ACTB,DDX5,DOCK9,TSC2,BIN1,GPRC5B,MAG,CALM2,MYO5A,CLU,SRSF5,PTK2,IBTK,KIF13B
Glia	GO:MF	cytoskeletal protein binding	GO:0008092	0.00945954	2.02413	991	79	15	18126	CAPN3,CCDC88A,HSP90AA1,PXK,ACTB,CRYAB,BIN1,CALD1,GAPDH,ANK3,CALM2,MYO5A,CLU,PTK2,KIF13B
Glia	GO:MF	carbohydrate derivative binding	GO:0097367	0.00985344	2.00641	2269	79	24	18126	ABCA2,APLP1,ATRX,BCAN,CDK18,CKB,CLK1,HSP90AA1,HSPA1A,HSPA1B,P2RX7,PXK,SEPT7,TUBA1A,ACTB,DDX5,DDX17,ATP1A2,MAT2A,TUBB4A,MAG,MYO5A,PTK2,KIF13B
Glia	GO:MF	purine ribonucleoside triphosphate binding	GO:0035639	0.0132589	1.87749	1848	79	21	18126	ABCA2,ATRX,CDK18,CKB,CLK1,HSP90AA1,HSPA1A,HSPA1B,P2RX7,PXK,SEPT7,TUBA1A,ACTB,DDX5,DDX17,ATP1A2,MAT2A,TUBB4A,MYO5A,PTK2,KIF13B
Glia	GO:MF	anion binding	GO:0043168	0.0173981	1.7595	2841	79	27	18126	ABCA2,APLP1,ATRX,BCAN,CCDC88A,CDK18,CKB,CLK1,HSP90AA1,HSPA1A,HSPA1B,P2RX7,PTGDS,PXK,SEPT7,TUBA1A,ACTB,DDX5,BIN1,DDX17,ATP1A2,MAT2A,TUBB4A,MAG,MYO5A,PTK2,KIF13B
Glia	GO:MF	binding	GO:0005488	0.0174921	1.75716	15944	79	79	18126	ABCA2,ANKRD36,APLP1,APOD,ATRX,BCAN,CAPN3,CCDC88A,CDK18,CKB,CLK1,CNTN2,DOCK10,FTL,GOLGB1,HSP90AA1,HSPA1A,HSPA1B,KMT2C,KMT2E,LUC7L3,MBP,N4BP2L2,NASP,P2RX7,PLP1,PTGDS,PXK,RBM6,REV3L,SEPT7,SETD5,SLC5A11,TF,TUBA1A,UBC,ACTB,CRYAB,DDX5,DOCK9,MON2,WSB1,TSC2,ANKRD36C,BIN1,DDX17,PCDH9,CALD1,DMTF1,SLC1A2,GAPDH,GPRC5B,NDRG2,ATP1A2,BCL6,MAT2A,ANK3,IFT80,PNISR,TUBB4A,MAG,CALM2,CNP,FTH1,MYO5A,ANKRD12,ZNF692,CLU…
Glia	GO:MF	tau protein binding	GO:0048156	0.0195812	1.70816	45	79	4	18126	HSP90AA1,ACTB,BIN1,CLU
Glia	GO:MF	nucleoside-triphosphatase activity	GO:0017111	0.0217608	1.66232	817	79	13	18126	ABCA2,ATRX,HSP90AA1,HSPA1A,HSPA1B,SEPT7,TUBA1A,DDX5,DDX17,ATP1A2,TUBB4A,MYO5A,KIF13B
Glia	GO:MF	purine ribonucleotide binding	GO:0032555	0.0221508	1.65461	1913	79	21	18126	ABCA2,ATRX,CDK18,CKB,CLK1,HSP90AA1,HSPA1A,HSPA1B,P2RX7,PXK,SEPT7,TUBA1A,ACTB,DDX5,DDX17,ATP1A2,MAT2A,TUBB4A,MYO5A,PTK2,KIF13B
Glia	GO:MF	purine nucleotide binding	GO:0017076	0.02447	1.61137	1926	79	21	18126	ABCA2,ATRX,CDK18,CKB,CLK1,HSP90AA1,HSPA1A,HSPA1B,P2RX7,PXK,SEPT7,TUBA1A,ACTB,DDX5,DDX17,ATP1A2,MAT2A,TUBB4A,MYO5A,PTK2,KIF13B
Glia	GO:MF	ribonucleotide binding	GO:0032553	0.0250352	1.60145	1929	79	21	18126	ABCA2,ATRX,CDK18,CKB,CLK1,HSP90AA1,HSPA1A,HSPA1B,P2RX7,PXK,SEPT7,TUBA1A,ACTB,DDX5,DDX17,ATP1A2,MAT2A,TUBB4A,MYO5A,PTK2,KIF13B
Glia	GO:MF	ATP binding	GO:0005524	0.0286564	1.54278	1502	79	18	18126	ABCA2,ATRX,CDK18,CKB,CLK1,HSP90AA1,HSPA1A,HSPA1B,P2RX7,PXK,ACTB,DDX5,DDX17,ATP1A2,MAT2A,MYO5A,PTK2,KIF13B
Glia	GO:MF	pyrophosphatase activity	GO:0016462	0.0407457	1.38992	869	79	13	18126	ABCA2,ATRX,HSP90AA1,HSPA1A,HSPA1B,SEPT7,TUBA1A,DDX5,DDX17,ATP1A2,TUBB4A,MYO5A,KIF13B
Glia	GO:MF	hydrolase activity, acting on acid anhydrides, in phosphorus-containing anhydrides	GO:0016818	0.0426727	1.36985	873	79	13	18126	ABCA2,ATRX,HSP90AA1,HSPA1A,HSPA1B,SEPT7,TUBA1A,DDX5,DDX17,ATP1A2,TUBB4A,MYO5A,KIF13B
Glia	GO:MF	hydrolase activity, acting on acid anhydrides	GO:0016817	0.0426727	1.36985	873	79	13	18126	ABCA2,ATRX,HSP90AA1,HSPA1A,HSPA1B,SEPT7,TUBA1A,DDX5,DDX17,ATP1A2,TUBB4A,MYO5A,KIF13B
Glia	GO:MF	adenyl ribonucleotide binding	GO:0032559	0.0467053	1.33063	1560	79	18	18126	ABCA2,ATRX,CDK18,CKB,CLK1,HSP90AA1,HSPA1A,HSPA1B,P2RX7,PXK,ACTB,DDX5,DDX17,ATP1A2,MAT2A,MYO5A,PTK2,KIF13B
Glia	GO:BP	substantia nigra development	GO:0021762	1.43729e-06	5.84246	44	75	7	17906	CKB,MBP,PLP1,ACTB,NDRG2,CALM2,CNP
Glia	GO:BP	neural nucleus development	GO:0048857	2.17991e-05	4.66156	64	75	7	17906	CKB,MBP,PLP1,ACTB,NDRG2,CALM2,CNP
Glia	GO:BP	central nervous system development	GO:0007417	7.80768e-05	4.10748	1031	75	19	17906	ABCA2,APOD,ATRX,BCAN,CKB,CNTN2,HSP90AA1,MBP,PLP1,ACTB,BIN1,SLC1A2,NDRG2,ATP1A2,MAG,CALM2,CNP,CLU,PTK2
Glia	GO:BP	central nervous system myelination	GO:0022010	8.93024e-05	4.04914	23	75	5	17906	ABCA2,CNTN2,PLP1,MAG,CLU
Glia	GO:BP	axon ensheathment in central nervous system	GO:0032291	8.93024e-05	4.04914	23	75	5	17906	ABCA2,CNTN2,PLP1,MAG,CLU
Glia	GO:BP	midbrain development	GO:0030901	0.000301848	3.52021	93	75	7	17906	CKB,MBP,PLP1,ACTB,NDRG2,CALM2,CNP
Glia	GO:BP	cellular localization	GO:0051641	0.000426803	3.36977	2889	75	31	17906	ABCA2,APOD,ATRX,CAPN3,CCDC88A,CNTN2,FTL,GOLGB1,HSP90AA1,P2RX7,SEPT7,TUBA1A,UBC,ACTB,CRYAB,MON2,TSC2,BIN1,ATP1A2,ANK3,IFT80,TUBB4A,CALM2,FTH1,MYO5A,CLU,SRSF5,PTK2,IBTK,SRSF11,KIF13B
Glia	GO:BP	nervous system development	GO:0007399	0.0005399	3.26769	2432	75	28	17906	ABCA2,APLP1,APOD,ATRX,BCAN,CCDC88A,CKB,CNTN2,DOCK10,HSP90AA1,MBP,PLP1,ACTB,TSC2,BIN1,SLC1A2,GPRC5B,NDRG2,ATP1A2,BCL6,ANK3,MAG,CALM2,CNP,MYO5A,CLU,PTK2,KIF13B
Glia	GO:BP	system development	GO:0048731	0.000829923	3.08096	5020	75	42	17906	ABCA2,APLP1,APOD,ATRX,BCAN,CAPN3,CCDC88A,CKB,CNTN2,DOCK10,HSP90AA1,HSPA1A,HSPA1B,KMT2C,KMT2E,MBP,N4BP2L2,NASP,P2RX7,PLP1,TF,ACTB,CRYAB,DDX5,TSC2,BIN1,DDX17,SLC1A2,GPRC5B,NDRG2,ATP1A2,BCL6,ANK3,IFT80,MAG,CALM2,CNP,MYO5A,CLU,SRSF5,PTK2,KIF13B
Glia	GO:BP	oligodendrocyte development	GO:0014003	0.00376465	2.42427	47	75	5	17906	ABCA2,CNTN2,PLP1,MAG,CLU
Glia	GO:BP	myelination	GO:0042552	0.00466451	2.33119	139	75	7	17906	ABCA2,CNTN2,MBP,PLP1,MAG,MYO5A,CLU
Glia	GO:BP	maintenance of location	GO:0051235	0.00505711	2.2961	352	75	10	17906	CAPN3,CCDC88A,FTL,P2RX7,ATP1A2,ANK3,CALM2,FTH1,MYO5A,IBTK
Glia	GO:BP	axon ensheathment	GO:0008366	0.00538042	2.26918	142	75	7	17906	ABCA2,CNTN2,MBP,PLP1,MAG,MYO5A,CLU
Glia	GO:BP	ensheathment of neurons	GO:0007272	0.00538042	2.26918	142	75	7	17906	ABCA2,CNTN2,MBP,PLP1,MAG,MYO5A,CLU
Glia	GO:BP	regulation of biological quality	GO:0065008	0.00552839	2.2574	4156	75	36	17906	ABCA2,ATRX,CAPN3,CCDC88A,CKB,CNTN2,DOCK10,FTL,HSP90AA1,HSPA1A,HSPA1B,KMT2E,MBP,P2RX7,PXK,SEPT7,TF,TUBA1A,UBC,ACTB,CRYAB,DOCK9,BIN1,SLC1A2,GAPDH,ATP1A2,BCL6,ANK3,MAG,CALM2,CNP,FTH1,MYO5A,CLU,PTK2,IBTK
Glia	GO:BP	cytoskeleton organization	GO:0007010	0.00628824	2.20147	1371	75	19	17906	ATRX,CAPN3,CCDC88A,CNTN2,HSPA1A,HSPA1B,P2RX7,TF,TUBA1A,ACTB,CRYAB,BIN1,GAPDH,BCL6,ANK3,TUBB4A,CALM2,CNP,PTK2
Glia	GO:BP	multicellular organism development	GO:0007275	0.0067497	2.17072	5604	75	43	17906	ABCA2,APLP1,APOD,ATRX,BCAN,CAPN3,CCDC88A,CKB,CNTN2,DOCK10,HSP90AA1,HSPA1A,HSPA1B,KMT2C,KMT2E,MBP,N4BP2L2,NASP,P2RX7,PLP1,SEPT7,TF,ACTB,CRYAB,DDX5,TSC2,BIN1,DDX17,SLC1A2,GPRC5B,NDRG2,ATP1A2,BCL6,ANK3,IFT80,MAG,CALM2,CNP,MYO5A,CLU,SRSF5,PTK2,KIF13B
Glia	GO:BP	microtubule-based process	GO:0007017	0.00905902	2.04292	778	75	14	17906	ATRX,CCDC88A,CNTN2,HSPA1A,HSPA1B,TUBA1A,CRYAB,GAPDH,IFT80,TUBB4A,CALM2,CNP,PTK2,KIF13B
Glia	GO:BP	animal organ development	GO:0048513	0.00924158	2.03425	3677	75	33	17906	APLP1,APOD,ATRX,BCAN,CAPN3,CKB,CNTN2,DOCK10,HSPA1A,HSPA1B,KMT2C,KMT2E,MBP,N4BP2L2,NASP,P2RX7,PLP1,TF,ACTB,CRYAB,DDX5,TSC2,DDX17,SLC1A2,NDRG2,ATP1A2,BCL6,IFT80,CALM2,CNP,MYO5A,SRSF5,PTK2
Glia	GO:BP	oligodendrocyte differentiation	GO:0048709	0.0101884	1.99189	101	75	6	17906	ABCA2,CNTN2,PLP1,MAG,CNP,CLU
Glia	GO:BP	microtubule cytoskeleton organization	GO:0000226	0.0112545	1.94867	576	75	12	17906	ATRX,CCDC88A,CNTN2,HSPA1A,HSPA1B,TUBA1A,CRYAB,GAPDH,TUBB4A,CALM2,CNP,PTK2
Glia	GO:BP	regulation of cellular protein metabolic process	GO:0032268	0.0215994	1.66556	2744	75	27	17906	ABCA2,ATRX,CAPN3,CCDC88A,CNTN2,HSP90AA1,HSPA1A,HSPA1B,KMT2E,MBP,P2RX7,SETD5,TF,UBC,ACTB,CRYAB,TSC2,BIN1,GAPDH,GPRC5B,NDRG2,BCL6,CALM2,CLU,PTK2,IBTK,ILF3
Glia	GO:BP	regulation of protein metabolic process	GO:0051246	0.0225552	1.64675	2922	75	28	17906	ABCA2,APOD,ATRX,CAPN3,CCDC88A,CNTN2,HSP90AA1,HSPA1A,HSPA1B,KMT2E,MBP,P2RX7,SETD5,TF,UBC,ACTB,CRYAB,TSC2,BIN1,GAPDH,GPRC5B,NDRG2,BCL6,CALM2,CLU,PTK2,IBTK,ILF3
Glia	GO:BP	brain development	GO:0007420	0.0343569	1.46399	756	75	13	17906	APOD,ATRX,BCAN,CKB,CNTN2,MBP,PLP1,ACTB,SLC1A2,NDRG2,ATP1A2,CALM2,CNP
Glia	GO:BP	transport	GO:0006810	0.0426838	1.36974	5337	75	40	17906	ABCA2,APLP1,APOD,CAPN3,CCDC88A,CNTN2,FTL,GOLGB1,HSP90AA1,HSPA1A,HSPA1B,MBP,NASP,P2RX7,PXK,SLC5A11,TF,TUBA1A,UBC,ACTB,CRYAB,MON2,TSC2,BIN1,SLC1A2,GAPDH,ATP1A2,ANK3,IFT80,CALM2,CNP,FTH1,MYO5A,CLU,SRSF5,PTK2,IBTK,SRSF11,TTYH2,KIF13B
Glia	GO:BP	maintenance of protein location in plasma membrane	GO:0072660	0.0432773	1.36374	2	75	2	17906	CCDC88A,ANK3
Glia	GO:BP	maintenance of protein location in membrane	GO:0072658	0.0432773	1.36374	2	75	2	17906	CCDC88A,ANK3
Glia	GO:BP	membrane organization	GO:0061024	0.0434535	1.36198	893	75	14	17906	ABCA2,CCDC88A,CNTN2,HSP90AA1,HSPA1A,MBP,P2RX7,TF,UBC,ACTB,BIN1,ANK3,CNP,CLU
Glia	GO:CC	myelin sheath	GO:0043209	1.30112e-10	9.88568	50	77	9	18856	CNTN2,HSP90AA1,MBP,PLP1,TUBA1A,TUBB4A,MAG,CALM2,CNP
Glia	GO:CC	main axon	GO:0044304	1.25023e-07	6.90301	70	77	8	18856	CNTN2,MBP,BIN1,SLC1A2,ANK3,TUBB4A,MAG,KIF13B
Glia	GO:CC	extracellular vesicle	GO:1903561	6.36706e-05	4.19606	2167	77	26	18856	APOD,CKB,DOCK10,FTL,HSP90AA1,HSPA1A,HSPA1B,N4BP2L2,PTGDS,SEPT7,TF,TUBA1A,UBC,ACTB,CRYAB,DDX5,MON2,GAPDH,GPRC5B,NDRG2,ATP1A2,TUBB4A,CNP,FTH1,MYO5A,CLU
Glia	GO:CC	extracellular organelle	GO:0043230	6.66529e-05	4.17618	2172	77	26	18856	APOD,CKB,DOCK10,FTL,HSP90AA1,HSPA1A,HSPA1B,N4BP2L2,PTGDS,SEPT7,TF,TUBA1A,UBC,ACTB,CRYAB,DDX5,MON2,GAPDH,GPRC5B,NDRG2,ATP1A2,TUBB4A,CNP,FTH1,MYO5A,CLU
Glia	GO:CC	axon	GO:0030424	9.47629e-05	4.02336	647	77	14	18856	CNTN2,HSP90AA1,MBP,ACTB,CRYAB,BIN1,PCDH9,SLC1A2,NDRG2,ANK3,TUBB4A,MAG,MYO5A,KIF13B
Glia	GO:CC	neuron projection	GO:0043005	0.00012839	3.89147	1376	77	20	18856	APOD,CKB,CNTN2,DOCK10,HSP90AA1,MBP,ACTB,CRYAB,BIN1,PCDH9,SLC1A2,NDRG2,ATP1A2,ANK3,TUBB4A,MAG,MYO5A,CLU,PTK2,KIF13B
Glia	GO:CC	extracellular exosome	GO:0070062	0.000206088	3.68595	2144	77	25	18856	APOD,CKB,DOCK10,FTL,HSP90AA1,HSPA1A,HSPA1B,N4BP2L2,PTGDS,SEPT7,TF,TUBA1A,UBC,ACTB,CRYAB,DDX5,MON2,GAPDH,GPRC5B,NDRG2,TUBB4A,CNP,FTH1,MYO5A,CLU
Glia	GO:CC	plasma membrane bounded cell projection	GO:0120025	0.000334105	3.47612	2200	77	25	18856	APOD,CCDC88A,CKB,CNTN2,DOCK10,HSP90AA1,MBP,P2RX7,SEPT7,ACTB,CRYAB,BIN1,PCDH9,SLC1A2,NDRG2,ATP1A2,ANK3,IFT80,TUBB4A,MAG,CNP,MYO5A,CLU,PTK2,KIF13B
Glia	GO:CC	synapse	GO:0045202	0.000496967	3.30367	1362	77	19	18856	BCAN,CNTN2,DOCK10,MBP,P2RX7,PLP1,TUBA1A,ACTB,CRYAB,TSC2,BIN1,SLC1A2,ATP1A2,ANK3,PNISR,CNP,MYO5A,CLU,PTK2
Glia	GO:CC	cell projection	GO:0042995	0.000690225	3.16101	2288	77	25	18856	APOD,CCDC88A,CKB,CNTN2,DOCK10,HSP90AA1,MBP,P2RX7,SEPT7,ACTB,CRYAB,BIN1,PCDH9,SLC1A2,NDRG2,ATP1A2,ANK3,IFT80,TUBB4A,MAG,CNP,MYO5A,CLU,PTK2,KIF13B
Glia	GO:CC	somatodendritic compartment	GO:0036477	0.00277362	2.55695	863	77	14	18856	APOD,CKB,CNTN2,DOCK10,HSP90AA1,MBP,P2RX7,CRYAB,ATP1A2,ANK3,TUBB4A,MYO5A,CLU,PTK2
Glia	GO:CC	intracellular ferritin complex	GO:0008043	0.00501827	2.29945	2	77	2	18856	FTL,FTH1
Glia	GO:CC	ferritin complex	GO:0070288	0.00501827	2.29945	2	77	2	18856	FTL,FTH1
Glia	GO:CC	node of Ranvier	GO:0033268	0.00876743	2.05713	15	77	3	18856	CNTN2,BIN1,ANK3
Glia	GO:CC	cytosol	GO:0005829	0.00967656	2.01428	5154	77	38	18856	APOD,CAPN3,CCDC88A,CKB,DOCK10,FTL,HSP90AA1,HSPA1A,HSPA1B,PXK,SEPT7,TUBA1A,UBC,ACTB,CRYAB,DOCK9,MON2,WSB1,TSC2,BIN1,DDX17,CALD1,DMTF1,GAPDH,GPRC5B,NDRG2,MAT2A,ANK3,PNISR,TUBB4A,CNP,FTH1,MYO5A,ANKRD12,CLU,SRSF5,PTK2,KIF13B
Glia	GO:CC	microtubule cytoskeleton	GO:0015630	0.010372	1.98414	1242	77	16	18856	ABCA2,CCDC88A,HSPA1A,HSPA1B,KMT2E,PXK,SEPT7,TUBA1A,CRYAB,GAPDH,IFT80,TUBB4A,CALM2,MYO5A,PTK2,KIF13B
Glia	GO:CC	perinuclear region of cytoplasm	GO:0048471	0.0106314	1.97341	724	77	12	18856	APLP1,APOD,HSP90AA1,HSPA1A,HSPA1B,PTGDS,TF,TSC2,GAPDH,NDRG2,CNP,CLU
Glia	GO:CC	nucleus	GO:0005634	0.0147373	1.83158	7486	77	48	18856	ATRX,CAPN3,CDK18,CKB,CLK1,DOCK10,HSP90AA1,HSPA1A,HSPA1B,KMT2C,KMT2E,LUC7L3,MBP,N4BP2L2,NASP,P2RX7,PTGDS,RBM6,REV3L,SEPT7,SETD5,TUBA1A,UBC,ACTB,CRYAB,DDX5,TSC2,BIN1,DDX17,DMTF1,GAPDH,GPRC5B,NDRG2,BCL6,PNISR,TUBB4A,CALM2,CNP,FTH1,ANKRD12,ZNF692,CLU,SRSF5,PTK2,IBTK,SRSF11,QTRT1,ILF3
Glia	GO:CC	neuronal cell body	GO:0043025	0.0156171	1.8064	523	77	10	18856	APOD,CKB,CNTN2,HSP90AA1,MBP,P2RX7,CRYAB,ATP1A2,TUBB4A,MYO5A
Glia	GO:CC	T-tubule	GO:0030315	0.018283	1.73795	52	77	4	18856	CAPN3,BIN1,ATP1A2,ANK3
Glia	GO:CC	internode region of axon	GO:0033269	0.0299502	1.5236	4	77	2	18856	MBP,TUBB4A
Glia	GO:CC	cell body	GO:0044297	0.0434815	1.3617	592	77	10	18856	APOD,CKB,CNTN2,HSP90AA1,MBP,P2RX7,CRYAB,ATP1A2,TUBB4A,MYO5A
Glia	GO:CC	cell	GO:0005623	0.0459408	1.3378	1116	77	14	18856	ABCA2,CAPN3,CCDC88A,CKB,FTL,P2RX7,TF,ATP1A2,ANK3,CALM2,FTH1,MYO5A,IBTK,KIF13B
Glia	KEGG	Mineral absorption	KEGG:04978	0.0139579	1.85518	58	39	4	7788	FTL,TF,ATP1A2,FTH1
Glia	REAC	HSF1-dependent transactivation	REAC:R-HSA-3371571	0.00173345	2.76109	24	51	4	10594	HSP90AA1,HSPA1A,HSPA1B,CRYAB
Glia	REAC	Vesicle-mediated transport	REAC:R-HSA-5653656	0.0017721	2.75151	720	51	14	10594	FTL,GOLGB1,HSP90AA1,TF,TUBA1A,UBC,ACTB,TSC2,BIN1,ANK3,TUBB4A,FTH1,MYO5A,KIF13B
Glia	REAC	Membrane Trafficking	REAC:R-HSA-199991	0.00205637	2.6869	626	51	13	10594	FTL,GOLGB1,TF,TUBA1A,UBC,ACTB,TSC2,BIN1,ANK3,TUBB4A,FTH1,MYO5A,KIF13B
Glia	REAC	HSP90 chaperone cycle for steroid hormone receptors (SHR)	REAC:R-HSA-3371497	0.00269575	2.56932	57	51	5	10594	HSP90AA1,HSPA1A,HSPA1B,TUBA1A,TUBB4A
Glia	REAC	Attenuation phase	REAC:R-HSA-3371568	0.0135506	1.86804	14	51	3	10594	HSP90AA1,HSPA1A,HSPA1B
Glia	WP	Glial Cell Differentiation	WP:WP2276	1.23405e-05	4.90867	8	44	4	6646	MBP,PLP1,MAG,CNP
Glia	WP	Oligodendrocyte Specification and differentiation(including remyelination), leading to Myelin Components for CNS	WP:WP4304	0.00434483	2.36203	30	44	4	6646	MBP,PLP1,MAG,CNP
Glia	TF	Factor: YY2; motif: NNCCGCCATTW; match class: 1	TF:M08020_1	0.00181934	2.74009	73	81	6	19945	KMT2E,UBC,DDX17,FTH1,SRSF5,ILF3
Glia	TF	Factor: YY1; motif: GCCATNTTN; match class: 1	TF:M00793_1	0.00360848	2.44268	826	81	15	19945	APOD,CLK1,KMT2E,N4BP2L2,NASP,SEPT7,DDX5,DDX17,GAPDH,MAT2A,IFT80,PNISR,FTH1,QTRT1,ILF3
Glia	TF	Factor: YY2; motif: NKCSGCCATTTTGN; match class: 0	TF:M12277_0	0.00581613	2.23537	140	81	7	19945	ATRX,LUC7L3,UBC,WSB1,DDX17,SRSF5,ILF3
Glia	TF	Factor: YY2; motif: NKCSGCCATTTTGN	TF:M12277	0.00581613	2.23537	140	81	7	19945	ATRX,LUC7L3,UBC,WSB1,DDX17,SRSF5,ILF3
Glia	TF	Factor: YY1; motif: NNNNAARATGGNNNN; match class: 1	TF:M07370_1	0.0250427	1.60132	1095	81	16	19945	CLK1,KMT2E,LUC7L3,NASP,PLP1,SEPT7,DDX5,DDX17,GAPDH,MAT2A,IFT80,PNISR,FTH1,SRSF5,QTRT1,ILF3
Glia	TF	Factor: HSF1; motif: NTTCTRGAAVNTTCTYM; match class: 1	TF:M01023_1	0.0378308	1.42215	260	81	8	19945	CAPN3,HSP90AA1,HSPA1A,HSPA1B,N4BP2L2,UBC,MAT2A,ANK3
Glia	TF	Factor: YY1; motif: GGCSGCCATTTTGN; match class: 1	TF:M12273_1	0.0447909	1.34881	1283	81	17	19945	APOD,CLK1,KMT2E,N4BP2L2,NASP,SEPT7,DDX5,WSB1,DDX17,GAPDH,MAT2A,IFT80,PNISR,FTH1,SRSF5,QTRT1,ILF3
Glia	CORUM	Ferritin complex	CORUM:6135	0.0496617	1.30398	2	35	2	3629	FTL,FTH1
